# Traits of bathy phytochromes and application to bacterial optogenetics

**DOI:** 10.1101/2025.05.05.652137

**Authors:** Cornelia Böhm, Kimmo Lehtinen, Elina Multamäki, Roosa Vanhatalo, Oscar Brander, Stefanie S. M. Meier, Jessica Rumfeldt, Andreas Möglich, Heikki Takala

## Abstract

Phytochromes are photoreceptors sensitive to red and far-red light found in a wide variety of organisms, including plants, fungi, and bacteria. Bacteriophytochromes (BphPs) can be switched between a red light-sensitive Pr state and a far-red light-sensitive Pfr state by illumination. In so-called prototypical BphPs, the Pr state functions as the thermally favoured resting state, whereas Pfr is more stable in bathy BphPs. The prototypical *Dr*BphP from *Deinococcus radiodurans* has been shown to be compatible with different output module types. Even though red light regulated optogenetic tools are available, like the pREDusk system based on the *Dr*BphP photosensory module, far-red light-modulated variants are still rare. Here, we study the underlying contributors to bathy over prototypical BphP behaviour by way of various chimeric constructs between pREDusk and representative bathy BphPs. We pinpoint shared traits of the otherwise heterogenous subgroup of bathy BphPs, and highlight the importance of the sensor-effector linker in light modulation of histidine kinase activity. Informed by these data, we introduce the far-red light-activated system “pFREDusk”, based on a histidine kinase activity governed by a bathy photosensory module. With this tool, we expand the optogenetic toolbox into wavelengths of increased sample and tissue penetration.
