## Supplementary material for "Traits of bathy phytochromes and application to bacterial optogenetics": Supp_phostag_gels.xlsx

### Sheet: Sheet1
					1	Standard							1	Standard							1	Standard							1	Standard							1	Standard
					2	BjFixJ							2	BjFixJ							2	BjFixJ							2	BjFixJ							2	BjFixJ
					3	DrF1 D							3	DrF1 D							3	DrF1 D							3	AgPSM D							3	DrF1 D
					4	DrF1 RL							4	DrF1 FRL							4	DrF1 FRL							4	AgPSM FRL							4	DrF1 RL
					5	DrF1-6 D							5	-							5	PaPSM D							5	AgPSM-DrPTG D							5	AgNTS D
					6	DrF1-6 RL							6	BjFixJ							6	PaPSM FRL							6	AgPSM-DrPTG FRL							6	AgNTS RL
					7	-							7	AgPSM D							7	PaF1 D							7	PaPSM D							7	AgNTS-AgPTG D
					8	BjFixJ							8	AgPSM FRL							8	PaF1 FRL							8	PaPSM FRL							8	AgNTS-AgPTG RL
					9	AgPTG D							9	PaPSM D							9	PaF1+12 D							9	PaPSM-DrPTG D							9	PaNTS D
					10	AgPTG RL							10	PaPSM FRL							10	PaF1+12 FRL							10	PaPSM-DrPTG FRL							10	PaNTS RL
					11	PaPTG D							11	RpPSM D							11	PaF1+34 D							11	RpPSM D							11	PaNTS-PaPTG D
					12	PaPTG RL							12	RpPSM FRL							12	PaF1+34 FRL							12	RpPSM FRL							12	PaNTS-PaPTG RL
					13	RpPTG D							13	Standard							13	Standard							13	RpPSM-DrPTG D							13	Standard
					14	RpPTG RL							14	-							14	PaF1+34 D							14	RpPSM-DrPTG FRL							14	AgNTS D
					15	Standard							15	Standard							15	PaF1+34 FRL							15	Standard							15	AgNTS RL
					1	Standard							1	Standard							1	Standard							1	Standard							1	Standard
					2	BjFixJ							2	BjFixJ							2	BjFixJ							2	BjFixJ							2	BjFixJ
					3	DrF1 D							3	DrF1 D							3	DrF1 D							3	AgPSM D							3	DrF1 D
					4	DrF1 RL							4	DrF1 FRL							4	DrF1 FRL							4	AgPSM FRL							4	DrF1 RL
					5	DrF1-6 D							5	-							5	PaPSM D							5	AgPSM-DrPTG D							5	AgNTS D
					6	DrF1-6 RL							6	BjFixJ							6	PaPSM FRL							6	AgPSM-DrPTG FRL							6	AgNTS RL
					7	-							7	AgPSM D							7	PaF1 D							7	PaPSM D							7	AgNTS-AgPTG D
					8	BjFixJ							8	AgPSM FRL							8	PaF1 FRL							8	PaPSM FRL							8	AgNTS-AgPTG RL
					9	AgPTG D							9	PaPSM D							9	PaF1+12 D							9	PaPSM-DrPTG D							9	PaNTS D
					10	AgPTG RL							10	PaPSM FRL							10	PaF1+12 FRL							10	PaPSM-DrPTG FRL							10	PaNTS RL
					11	PaPTG D							11	RpPSM D							11	PaF1+34 D							11	RpPSM D							11	PaNTS-PaPTG D
					12	PaPTG RL							12	RpPSM FRL							12	PaF1+34 FRL							12	RpPSM FRL							12	PaNTS-PaPTG RL
					13	RpPTG D							13	Standard							13	Standard							13	RpPSM-DrPTG D							13	Standard
					14	RpPTG RL							14	-							14	PaF1+12 D							14	RpPSM-DrPTG FRL							14	AgNTS-AgPTG D
					15	Standard							15	-							15	PaF1+12 FRL							15	Standard							15	AgNTS-AgPTG RL
					1	Standard							1	Standard							1	Standard							1	Standard							1	Standard
					2	BjFixJ							2	BjFixJ							2	BjFixJ							2	BjFixJ							2	BjFixJ
					3	DrF1 D							3	DrF1 D							3	DrF1 D							3	AgPSM D							3	DrF1 D
					4	DrF1 RL							4	DrF1 FRL							4	DrF1 FRL							4	AgPSM FRL							4	DrF1 RL
					5	DrF1-6 D							5	-							5	PaPSM D							5	AgPSM-DrPTG D							5	AgNTS D
					6	DrF1-6 RL							6	BjFixJ							6	PaPSM FRL							6	AgPSM-DrPTG FRL							6	AgNTS RL
					7	AgPTG D							7	AgPSM D							7	PaF1 D							7	PaPSM D							7	AgNTS-AgPTG D
					8	AgPTG RL							8	AgPSM FRL							8	PaF1 FRL							8	PaPSM FRL							8	AgNTS-AgPTG RL
					9	PaPTG D							9	PaPSM D							9	PaF1+12 D							9	PaPSM-DrPTG D							9	PaNTS D
					10	PaPTG RL							10	PaPSM FRL							10	PaF1+12 FRL							10	PaPSM-DrPTG FRL							10	PaNTS RL
					11	RpPTG D							11	RpPSM D							11	PaF1+34 D							11	RpPSM D							11	PaNTS-PaPTG D
					12	RpPTG RL							12	RpPSM FRL							12	PaF1+34 FRL							12	RpPSM FRL							12	PaNTS-PaPTG RL
					13	Standard							13	Standard							13	Standard							13	RpPSM-DrPTG D							13	Standard
					14	DrF1-6 D							14	-							14	PaF1+34 D							14	RpPSM-DrPTG FRL							14	PaNTS-PaPTG D
					15	DrF1-6 RL							15	-							15	PaF1+34 FRL							15	Standard							15	PaNTS-PaPTG RL
