## Supplementary material for "Traits of bathy phytochromes and application to bacterial optogenetics": Supp_sequences.xlsx

### Sheet: Sheet1
ID	UNIPROT	NCBI	species	literature	OPM
AbBphP1	A0A060DUH9	WP_040138077	Azospirillum brasilense	10.1038/srep00872	HK
AbBphP2	A0A060DTY1	WP_040137965	Azospirillum brasilense	10.1038/srep00872
AcBphP ORS 571	A8HU76	WP_012169446	Azorhizobium caulinodans	10.1128/JB.00672-10	HWE-HK
AfBphP	A0A3A1WHI7	WP_119540365	Aureimonas flava		HWE-HK
Agp1	Q7CY45	EGP56260	Agrobacterium tumefaciens F2	10.1073/pnas.0437914100	HK
Agp2	A9CI81	WP_174008917	Agrobacterium tumefaciens	10.1073/pnas.0437914100	HWE-HK
AmBphP		WP_101565507	Alteromonas macleodii		X
ArsPadC		WP_163139709	Arhodomonas sp. KWT	10.1007/s43630-022-00255-7	DGC
AsPadC		KQM84620	Agromyces sp. Leaf222	10.1007/s43630-022-00255-7	DGC
Avp1	B9K3G4	WP_012650515	Allorhizobium ampelinum	10.1128/JB.00672-10	HWE-HK
Avp2	B9JR96	WP_015916920	Allorhizobium ampelinum	10.1128/JB.00672-10	HWE-HK
BaBphP		WP_091763874	Blastococcus aurantiacus		SpoIIE
BjBphP	A0A023X9Y5	AHY49143	Bradyrhizobium japonicum SEMIA 5079		HK
BpBphP	A0A256G4J8	WP_210199590	Brucella pseudogrignonensis		HK
BrBphP1	Q8VUB6	WP_011924736	Bradyrhizobium sp. ORS 278	10.1038/417202a	PAC
BrBphP2	A4YPN9	WP_011925087	Bradyrhizobium sp. ORS 278		HWE-HK
CcPadC	A0A2T4JNR4	WP_170139737	Cereibacter changlensis	10.1007/s43630-022-00255-7	DGC
CrBphP	A0A2T9JHX6	WP_116566662	Caulobacter radicis		HK
CsBphP	Q3IUZ1	WP_011331450	Cereibacter sphaeroides		EAL
DdBphP	C1D2Z0	WP_012695249	Deinococcus deserti		GHKL
DrBphP	Q9RZA4	WP_010889310	Deinococcus radiodurans	10.1038/nature13310	HK
GbBphP	Q0BS12	AHJ63387	Granulibacter bethesdensis		X
HbBphP		MAM88949	Hahellaceae bacterium		X
HdPadC	A0A4R7K0V1	WP_133735568	Halospina denitrificans	10.1007/s43630-022-00255-7	DGC
HnBphP	A0A502GX59	WP_140466608	Hymenobacter nivis		GHKL
IsPadC	F7RW09	WP_007419415	Idiomarina sp. A28L	10.1126/sciadv.1602498	DGC
KxBphP	A0A2S6IKA9	WP_104432927	Kineococcus xinjiangensis		SpoIIE
LsBphP	A0A2M8WU30	WP_100349127	Luteimicrobium subarcticum		SpoIIE
MaPadC		WP_027329460	Marinimicrobium agarilyticum	10.1126/sciadv.1602498	DGC
McBphP		WP_060937607	Mycolicibacterium chlorophenolicum		DGC-EAL
MmPadC	A0A0B1ZZJ9	WP_052226828	Microbacterium mangrovi	10.1007/s43630-022-00255-7	DGC
MnBphP	V5XGW9	CDQ46684	Mycolicibacterium neoaurum		HK
MoBphP	A0A1B2EH95	WP_099510358	Microvirga ossetica		HWE-HK
MpPadC	A0A1I3XPG4	WP_091706258	Marinobacter persicus	10.1016/j.jmb.2021.167092	DGC
MsPadC		KXS53631	Marinobacter sp. T13-3	10.1007/s43630-022-00255-7	DGC
MtPadC	A0A0M2HC76	WP_052676815	Microbacterium trichothecenolyticum	10.1007/s43630-022-00255-7	DGC
PaBphP	Q9HWR3	WP_034073960	Pseudomonas aeruginosa	10.1073/pnas.0806718105	HK
PcBphP	A0A4Q1JXB3	WP_129471109	Pseudoxanthomonas composti		X
PlBphP	A0A2X4AUH1	SQF98383	Paucimonas lemoignei		HWE-HK
PsPadC		WP_119515934	Pusillimonas maritima	10.1007/s43630-022-00255-7	DGC
PstbphP1	Q885D3	KPY93576	Pseudomonas syringae pv. tomato	10.1039/C2PP05374H	HK
PstbphP2	Q882H5	WP_011104130	Pseudomonas syringae pv. tomato	10.1039/C2PP05374H	HK
RaPadC		WP_205015307	Rhodoligotrophos appendicifer	10.1007/s43630-022-00255-7	DGC
RfBphP	A0A366F9N3	RBP11321	Roseiarcus fermentans		X
RlBphP		WP_184697183	Rhizobium leguminosarum	10.1128/JB.00672-10	HWE-HK
RpBphP1	A0A0D7EKU9	WP_119846077	Rhodopseudomonas palustris	10.1016/j.str.2012.06.002	PAS/PAC
RpBphP2	Q6N5G3	WP_011158562	Rhodopseudomonas palustris	10.1074/jbc.M506890200	HK
RpBphP3	Q6N5G2	WP_011158563	Rhodopseudomonas palustris	10.1074/jbc.M506890200	HK
RpBphP5	Q6NB40	WP_119019282	Rhodopseudomonas palustris	10.1016/j.bbabio.2007.09.003	HWE-HK
RpBphP6		WP_011156523	Rhodopseudomonas palustris	10.1007/s11120-008-9323-0	HWE-HK
RrBphP	A0A327L4X4	WP_111417955	Rhodoplanes roseus		X
RsBphG1, RhsPadC-EAL		WP_097082434	Rhodobacter sp. JA431	10.1074/jbc.M604819200	DGC-EAL
RsBphP	J6LJ31	WP_008383949	Rhodovulum sp. PH10		X
RtBphP1	F5Y2U7	AEG93643	Ramlibacter tataouinensis TTB310	10.1128/JB.00872-15	HK
RtBphP2	F5Y6C4	WP_013902229	Ramlibacter tataouinensis TTB310	10.1038/s41598-019-52927-7	HK
SaBphP1	A0A1H8AQZ3	WP_002612494	Stigmatella aurantiaca		HK
SaBphP2		WP_002609371	Stigmatella aurantiaca	10.1063/1.5120527	HK
SfPadC-EAL	A0A1H8RLH2	SEO67024	Salinihabitans flavidus		DGC-EAL
SsBphP		WP_003291815	Stutzerimonas stutzeri		X
SyBphP	A0A430BQX3	WP_125999285	Sphingobium yanoikuyae		none
ThPadC	A0A1I1NVM0	WP_159432998	Thiohalospira halophila	10.1007/s43630-022-00255-7	DGC
TsPadC		WP_026331574	Thioalkalivibrio sp. ALMg3	10.1126/sciadv.1602498	DGC
XaBphP	A7II43	ABS67686	Xanthobacter autotrophicus Py2	10.1128/JB.00672-10	HK
XccBphP	A0A0H2XCS3	WP_011270102	Xanthomonas campestris	10.1016/j.jmb.2016.04.012	PAS
	A0A0B1Q0T8	KHJ53076	Aureimonas altamirensis		HKA+GHKL
	A0A2R4DZD4	WP_107172461	Acidovorax avenae		HKA+GHKL
	A0A2R4E6E2	WP_128098352	Acidovorax avenae		HKA+GHKL+RR
	A0A3G2CQQ1	WP_121650968	Agrobacterium fabrum		HKA+GHKL
	A0A2W5F622	PZP51475	Agrobacterium fabrum		HWE-HK+RR
	A0A4D7DL38	WP_027674313	Agrobacterium larrymoorei		HWE-HK+RR
	A0A4D7DXV5	WP_027674602	Agrobacterium larrymoorei		HKA2
	A0A5D9CUQ5	WP_149147842	Agrobacterium sp. B1(2019)		HKA+GHKL
	A0A5D9CZW9	WP_149146086	Agrobacterium sp. B1(2019)		HWE-HK+RR
	A0A3E0WQH3	WP_116303044	Alkalilimnicola ehrlichii		HKA+GHKL
		WP_011629241	Alkalilimnicola ehrlichii		DGC
	A0A6N8E733	MTW19935	Allochromatium palmeri		HKA+GHKL+RR
	A0A6N8ECC6	WP_155449584	Allochromatium palmeri		-
	A0A1E7ZGN1	WP_070123292	Alteromonas confluentis		HWE-HK
	A0A1E7ZEQ7	WP_070123752	Alteromonas confluentis		-
	A0A6N9TJX6	WP_163106880	Alteromonas genovensis		HKA+GHKL+RR
	A0A6N9TGP2	WP_163107095	Alteromonas genovensis		HWE-HK+RR
	A0A6M4M8F1	WP_075609170	Alteromonas pelagimontana		HWE-HK+RR
	A0A6M4MB00	WP_075608313	Alteromonas pelagimontana		-
	A0A4U0ZCN1	WP_136783373	Alteromonas portus		HKA+GHKL+RR
	A0A4V5NN68	WP_136783018	Alteromonas portus		HWE-HK+RR
	A0A3S5CAQ4	WP_129738026	Alteromonas sp. 76-1		HWE-HK
	A0A448XV31	WP_129736392	Alteromonas sp. 76-1		-
	A0A640P590	WP_159580116	Alteromonas sp. KUL106		HKA+GHKL+RR
	A0A640P0V0	WP_159578259	Alteromonas sp. KUL106		HWE-HK+RR
	A0A385MW91	WP_119501659	Alteromonas sp. RKMC-009		HKA+GHKL+RR
	A0A385MW87	WP_119501581	Alteromonas sp. RKMC-009		HWE-HK+RR
	A0A495UCY9	WP_120963336	Alteromonas sp. TK-46(2)		HKA+GHKL+RR
	A0A495UQN0	WP_120958869	Alteromonas sp. TK-46(2)		HWE-HK+RR
	A0A5B9W4T4	WP_148595089	Aquisphaera giovannonii		HKA+GHKL
	A0A5B9W750	WP_168221974	Aquisphaera giovannonii		HKA+GHKL+RR
	A0A1Q3HAW3	WP_073566421	Archangium sp. Cb G35		HKA+GHKL
	A0A1Q3HJI8	WP_073562930	Archangium sp. Cb G35		GHKL
	A0A084SWJ6	WP_043394206	Archangium violaceum		HKA+GHKL
	A0A084SMC5	WP_043404523	Archangium violaceum		GHKL
	A0A0B1Q9R2	WP_039188633	Aureimonas altamirensis		HWE-HK+RR
	A0A3A1WJ48	WP_119540575	Aureimonas flava		HWE-HK
	A0A3S0V686	WP_126997996	Azospirillum doebereinerae		HKA+GHKL
	A0A3S0XQR6	WP_126993731	Azospirillum doebereinerae		HWE-HK
	A0A2R4VPR6	WP_108546731	Azospirillum humicireducens		HKA+GHKL
	A0A160JFY1	WP_063634916	Azospirillum humicireducens		HWE-HK
	A0A1X7QEM8	SMH62707	Azospirillum lipoferum		HWE-HK+RR
	A0A1X7EB93	WP_085083669	Azospirillum oryzae		HKA+GHKL
	A0A6N1ARB2	WP_149198296	Azospirillum oryzae		HWE-HK
	A0A2B8BGR3	WP_098737659	Azospirillum palustre		HKA+GHKL
	A0A2B8B838	WP_098739493	Azospirillum palustre		HWE-HK
	A0A2U9SGJ1	WP_111069359	Azospirillum ramasamyi		HKA+GHKL
	A0A2U9S411	WP_111066619	Azospirillum ramasamyi		HWE-HK
	A0A5A9FF13	KAA0579839	Azospirillum sp. B21		HKA+GHKL
	A0A5A9FN17	WP_149221988	Azospirillum sp. B21		HWE-HK
	A0A5A9EZA2	WP_149270330	Azospirillum sp. Sh1		HKA+GHKL
	A0A5A9FKX4	WP_149267754	Azospirillum sp. Sh1		HWE-HK
	A0A2U8PPT6	WP_094892076	Bradyrhizobium amphicarpaeae		HWE-HK+RR
	A0A2U8PYH9	WP_094891130	Bradyrhizobium amphicarpaeae		PAS9
	A0A5P6P1P0	WP_151643283	Bradyrhizobium betae		HWE-HK
	A0A5P6PBR3	WP_151648765	Bradyrhizobium betae		PAS9
	A0A516J5T0	WP_143843781	Bradyrhizobium cosmicum		HWE-HK+RR
	A0A516IYN0	WP_143841640	Bradyrhizobium cosmicum		PAS9
	A0A4Q0RCK6	WP_128953312	Bradyrhizobium guangzhouense		HWE-HK
	A0A4Q0RE80	WP_128949155	Bradyrhizobium guangzhouense		PAS
	A0A0A3XHR4	WP_041960410	Bradyrhizobium japonicum		HWE-HK+RR
	A0A1L3FLQ1	WP_071916160	Bradyrhizobium japonicum		?
	A0A2T2QFE8	WP_106945127	Bradyrhizobium sp. MOS002		HWE-HK+RR
	A0A2T2QEM7	WP_106945447	Bradyrhizobium sp. MOS002		PAS4
	H0SNP3	WP_009030726	Bradyrhizobium sp. ORS 375		HKA+GHKL
	A0A0R3D1U2	WP_057026289	Bradyrhizobium yuanmingense		HWE-HK
	A0A4E0QHE1	WP_128263043	Bradyrhizobium yuanmingense		HWE-HK+RR
	A0A256GAH3	WP_094543909	Brucella pseudogrignonensis		HWE-HK+RR
	A0A2N5D3L8	WP_101711312	Caulobacter flavus		HWE-HK
	A0A2N5CYS2	WP_101711527	Caulobacter flavus		HKA2+GHKL
	A0A2T9JUD5	WP_116490185	Caulobacter radicis		HWE-HK
	A0A0V2F7Y3	WP_058349476	Caulobacter vibrioides		HWE-HK
	A0A0V2F6H9	WP_058349907	Caulobacter vibrioides		HKA2+GHKL
	A0A2N5DSC1	WP_101716079	Caulobacter zeae		HWE-HK
	A0A2N5DPH7	WP_101717170	Caulobacter zeae		HKA2+GHKL
	A0A6B9ZJY4	WP_162332616	Chitinophaga agri		-
	A0A6B9Z8L6	WP_162330293	Chitinophaga agri		GHKL
	C7PU12	WP_012794770	Chitinophaga pinensis		-
	C7PF81	WP_012791758	Chitinophaga pinensis		GHKL
	A0A3E1P2Z2	WP_116854125	Chitinophaga silvisoli		-
	A0A3E1NZH6	WP_116855148	Chitinophaga silvisoli		GHKL
	A0A1I5FHE1	WP_089811939	Chitinophaga sp. YR627		-
	A0A1I4UU76	WP_089806401	Chitinophaga sp. YR627		GHKL
	A0A085Z7K5	WP_034674618	Chryseobacterium formosense		HKA+GHKL
	A0A085Z8C1	WP_034675198	Chryseobacterium formosense		GHKL
	A0A410RL02	WP_128794864	Corallococcus coralloides		HKA+GHKL
	H8MLG4	WP_014393797	Corallococcus coralloides		GHKL
	A0A1L9B671	WP_071901238	Cystobacter ferrugineus		HKA+GHKL
	A0A1L9B4T7	WP_071901569	Cystobacter ferrugineus		GHKL
	S9PB78	WP_020918088	Cystobacter fuscus		HKA+GHKL
	S9P7L0	WP_002628076	Cystobacter fuscus		GHKL
	A0A6N4SQF8	WP_011584623	Cytophaga hutchinsonii		-
	A0A6N4SME9	WP_011583559	Cytophaga hutchinsonii		GHKL
	A0A4R5Q762	WP_133292468	Dankookia rubra		PAS
	A0A4R5Q6E9	TDH58079	Dankookia rubra		HKA2+GHKL
	C1D3W9	WP_012695070	Deinococcus deserti		HKA+GHKL
	A0A1H8LNJ2	WP_090321393	Duganella sp. CF517		HKA+GHKL
	A0A1H8LHX6	WP_090321080	Duganella sp. CF517		GHKL
	A0A0Q4N882	WP_056148528	Duganella sp. Leaf61		HKA+GHKL
		WP_056147085	Duganella sp. Leaf61		DGC+EAL
	A0A1G7T808	WP_090353713	Dyella sp. 333MFSha		HKA+GHKL
	A0A561JAM1	WP_146829041	Filimonas endophytica		-
	A0A561IX54	WP_146831251	Filimonas endophytica		GHKL
	A0A4R4E193	WP_131851983	Flaviaesturariibacter aridisoli		-
	A0A4R4DWY9	WP_131853567	Flaviaesturariibacter aridisoli		GHKL
	A0A4R1B7Y1	TCJ12053	Flaviaesturariibacter flavus		-
	A0A4R1BMT9	WP_131447021	Flaviaesturariibacter flavus		GHKL
	A0A371X4E6	WP_116682527	Fulvimarina endophytica		HWE-HK+RR
	A0A371WXU3	WP_116684883	Fulvimarina endophytica		HKA2
	A0A085WSW7	WP_169787032	Hyalangium minutum		HKA+GHKL
	A0A085WSZ7	WP_044186045	Hyalangium minutum		GHKL
	A0A2Z3GSQ6	WP_109655506	Hymenobacter nivis		HKA+GHKL
		WP_158257126	Kineococcus xinjiangensis		DGC+EAL
	A0A5R9J901	WP_138325354	Lichenicoccus roseus		-
		WP_138326492	Lichenicoccus roseus		DGC+EAL
	A0A6N6JKG6	GFE66350	Litoreibacter roseus		HKA+GHKL
	A0A6N6JFQ7	WP_159806932	Litoreibacter roseus		HWE-HK+RR
	A0A1T5D695	WP_079521632	Luteibacter sp. 22Crub2.1		HKA+GHKL
	A0A1T5B697	WP_176167727	Luteibacter sp. 22Crub2.1		PAS
	V6EWA5	WP_024078607	Magnetospirillum gryphiswaldense		HKA+GHKL
	V6F466	WP_024081238	Magnetospirillum gryphiswaldense		-
	A0A2G8T278	WP_099915735	Massilia psychrophila		HKA+GHKL
	A0A2G8T5Q1	GGE65283	Massilia psychrophila		?
		PIL41344	Massilia psychrophila		DGC+EAL
	A0A086W9P6	WP_036250494	Massilia sp. BSC265		HKA+GHKL
		WP_051933242	Massilia sp. BSC265		DGC+EAL
	A0A4S3FKP2	WP_136222198	Massilia sp. Mn16-1_5		HKA+GHKL
		WP_168710040	Massilia sp. Mn16-1_5		DGC+EAL
	A0A2U8W9H7	WP_109891510	Methylobacterium durans		HKA+GHKL
	A0A2U8WCF2	WP_109894975	Methylobacterium durans		HKA+GHKL+RR
	A0A2U8W941	WP_109892731	Methylobacterium durans		HWE-HK
	B1M2J7	WP_012321191	Methylobacterium radiotolerans		HKA+GHKL
	B1M9J3	KZC01600	Methylobacterium radiotolerans		HWE-HK
	A0A6L3T420	WP_150998235	Methylobacterium soli		HKA+GHKL
	A0A6L3SSW1	WP_151002575	Methylobacterium soli		HWE-HK
	A0A2U8X9M0	WP_109974110	Methylobacterium sp. 17Sr1-1		HKA+GHKL
	A0A2U8WYI2	WP_109970316	Methylobacterium sp. 17Sr1-1		HWE-HK
	A0A2U8HM61	WP_108938338	Methylobacterium sp. DM1		HKA+GHKL
	A0A2U8HP59	WP_108939042	Methylobacterium sp. DM1		HWE-HK
	A0A2U8HZE0	WP_108941440	Methylobacterium sp. DM1		HWE-HK+RR
	A0A0S9S3B0	WP_056184842	Methylobacterium sp. Leaf113		HWE-HK
	A0A0S9SAH5	WP_056182959	Methylobacterium sp. Leaf113		HWE-HK+RR
	A0A0Q6CX90	WP_056241963	Methylobacterium sp. Leaf456		HKA+GHKL
	A0A0Q6D7F5	WP_056238270	Methylobacterium sp. Leaf456		HWE-HK+RR
	A0A0Q4XVC0	WP_056087118	Methylobacterium sp. Leaf99		HKA+GHKL
	A0A0Q4XJL1	WP_056096765	Methylobacterium sp. Leaf99		HWE-HK
	A0A2S4LMM0	WP_103709193	Methylobacterium sp. V23		HKA+GHKL
	A0A2S4LCI3	WP_103712362	Methylobacterium sp. V23		HWE-HK+RR
	A0A5C8SM21	WP_147709827	Methylobacterium sp. WL69		HKA+GHKL
	A0A5C8S6Q5	WP_147711093	Methylobacterium sp. WL69		HWE-HK
	A0A6N6ME69	WP_150967055	Methylobacterium sp. YIM 132548		HKA+GHKL
	A0A6N6MRZ9	WP_150964057	Methylobacterium sp. YIM 132548		HWE-HK+RR
	A0A169QFG4	WP_096483072	Methylorubrum populi		HKA+GHKL
	A0A160PCB0	WP_096483008	Methylorubrum populi		HWE-HK
	A0A1B2EH05	WP_099510151	Microvirga ossetica		HKA+GHKL
	A0A6I4I7G6	WP_157540904	Mucilaginibacter aquatilis		HKA+GHKL
	A0A6I4IH26	WP_157542984	Mucilaginibacter aquatilis		-
	A0A1S9PKG9	WP_078348553	Mucilaginibacter pedocola		HKA+GHKL
	A0A1S9PFU0	WP_078346735	Mucilaginibacter pedocola		?
	A0A0Q2LIL1	KQH76073	Mycobacterium gordonae		Spo
	A0A0Q2R111	WP_055579379	Mycobacterium gordonae		DGC
	A0A386UFB1	WP_120794848	Mycobacterium paragordonae		Spo
		WP_120792055	Mycobacterium paragordonae		DGC
	A0A502E4H6	WP_140694617	Mycolicibacterium hodleri		Spo
		WP_142550055	Mycolicibacterium hodleri		DGC+EAL
	A0A561QCB5	TWF48015	Neorhizobium alkalisoli		HWE-HK
	A0A561Q7I9	WP_145643295	Neorhizobium alkalisoli		HWE-HK+RR
	A0A4R3A1C2	WP_132275392	Neorhizobium sp. JUb45		HKA+GHKL
	A0A4R3A6B5	WP_132273645	Neorhizobium sp. JUb45		HWE-HK+RR
	A0A386DY50	WP_119940528	Neorhizobium sp. NCHU2750		HKA+GHKL
	A0A386DZ57	WP_119940232	Neorhizobium sp. NCHU2750		HWE-HK+RR
	A0A386E8E5	WP_119945193	Neorhizobium sp. NCHU2750		HKA2
	A0A346YU76	WP_118852258	Neorhizobium sp. SOG26		HKA+GHKL
	A0A346YM92	WP_118849843	Neorhizobium sp. SOG26		HWE-HK+RR
	A0A346YVA7	WP_118852782	Neorhizobium sp. SOG26		HKA2
	A0A653J9R6	WP_159870591	Novosphingobium sp. 9U		HWE-HK
	A0A4R3TAM2	WP_132266283	Novosphingobium sp. PhB57		HWE-HK
	A0A4R3SSJ5	WP_132270467	Novosphingobium sp. PhB57		HKA2
	A0A4Y9QIQ7	TFV92559	Oxalobacteraceae bacterium OM1		HKA+GHKL
	A0A4Y9QSN3	TFV95471	Oxalobacteraceae bacterium OM1		-
	A0A2X4AJI4	SQF98089	Paucimonas lemoignei		HKA+GHKL
	A0A0Q4GSH1	WP_055906671	Pedobacter sp. Leaf216		HKA+GHKL
	A0A0Q4G187	WP_055910776	Pedobacter sp. Leaf216		-
	A0A328ACJ5	WP_111514758	Phenylobacterium deserti		HKA+GHKL
	A0A328ADJ5	WP_111514863	Phenylobacterium deserti		HKA2
	A0A142WV82	AMV18556	Planctomyces sp. SH-PL14		HKA+GHKL
	A0A142WSA1	WP_075092347	Planctomyces sp. SH-PL14		GHKL
	A0A5Q3LD48	QGJ72030	Planctomycetales bacterium 10988		-
	A0A5Q3L617	QGJ68944	Planctomycetales bacterium 10988		GHKL
	A0A4U1HVC2	TKC85629	Polyangium sp. SDU3-1		HKA+GHKL
	A0A4U1HKY0	WP_136919331	Polyangium sp. SDU3-1		GHKL
	A0A3M4CET9	RMP29958	Pseudomonas amygdali pv. lachrymans		HKA+GHKL
	A0A0N8RYJ6	KPX73775	Pseudomonas amygdali pv. lachrymans		HKA+GHKL+HWE
	A0A3M3TN79	RMO22408	Pseudomonas amygdali pv. morsprunorum		-
	A0A3M2WZD1	RML56485	Pseudomonas amygdali pv. morsprunorum		HKA+GHKL+HWE
	A0A0P9RMM4	KPW85559	Pseudomonas congelans		HKA+GHKL
	A0A0P9NPK5	KPW86611	Pseudomonas congelans		HKA+GHKL+HWE
	A0A1C2DGQ9	WP_065991453	Pseudomonas graminis		HKA+GHKL
	A0A1X0VTA6	ORJ06629	Pseudomonas graminis		HKA+GHKL+HWE
	A0A1X1P2T8	WP_084941332	Pseudomonas mosselii		HKA+GHKL
	A0A5R8ZI30	WP_138218056	Pseudomonas mosselii		HWE-HK+RR
	A0A5R9QHV8	WP_138408571	Pseudomonas nosocomialis		HKA+GHKL
	A0A5R9R413	WP_138410966	Pseudomonas nosocomialis		HWE-HK
	A0A0A7JQE9	AIZ33149	Pseudomonas parafulva		HKA+GHKL
	A0A0A7JQS0	WP_039578587	Pseudomonas parafulva		HWE-HK+RR
	A0A147H1Z1	WP_058773557	Pseudomonas psychrotolerans		HKA+GHKL
	A0A1G5P6I7	SCZ44681	Pseudomonas psychrotolerans		-
	B1J6D2	WP_012313697	Pseudomonas putida		HKA+GHKL
	B1J8C3	WP_012314428	Pseudomonas putida		HWE-HK+RR
	A0A0P9YBJ4	WP_057446403	Pseudomonas savastanoi		HKA+GHKL
	A0A0Q0BKK6	KPY47531	Pseudomonas savastanoi pv. retacarpa		HKA+GHKL+HWE
	S6H2J3	EPJ80044	Pseudomonas sp. CFII64		HKA+GHKL
	S6I017	WP_020293151	Pseudomonas sp. CFII64		HKA+GHKL+HWE
	J3E143	EJN37189	Pseudomonas sp. GM84		HKA+GHKL
	J3IVJ6	WP_008095270	Pseudomonas sp. GM84		HWE-HK+RR
	A0A5K7TZH5	BBH47100	Pseudomonas sp. KU43P		HKA+GHKL
	A0A5K7TWR0	BBH46063	Pseudomonas sp. KU43P		HWE-HK+RR
	A0A2V4HKT9	WP_110745035	Pseudomonas sp. LB-090624		HKA+GHKL
	A0A2V4H8U1	WP_110746706	Pseudomonas sp. LB-090624		HWE-HK+RR
	A0A3G2N7E9	WP_122042556	Pseudomonas sp. LTJR-52		HKA+GHKL
	A0A3G2NCW2	WP_122044007	Pseudomonas sp. LTJR-52		HWE-HK
	A0A4Y1KK40	WP_100851247	Pseudomonas sp. SGAir0191		HKA+GHKL
	A0A4Y1KHX9	WP_100851418	Pseudomonas sp. SGAir0191		HWE-HK+RR
	A0A6I1U8C9	WP_153221541	Pseudomonas sp. SZ57		HKA+GHKL
	A0A6I1U621	MQQ35972	Pseudomonas sp. SZ57		HKA+GHKL+HWE
	A0A3M5RRM0	RMU11576	Pseudomonas syringae pv. coriandricola		HKA+GHKL
	A0A0N8QX43	KPW71750	Pseudomonas syringae pv. coriandricola		HKA+GHKL+HWE
	A0A0P9QGX7	KPX27606	Pseudomonas syringae pv. delphinii		HKA+GHKL
	A0A3M4BMV9	RMP14298	Pseudomonas syringae pv. delphinii		HKA+GHKL+HWE
	F3FEX0	EGH28763	Pseudomonas syringae pv. japonica str. M301072		-
	F3FQH3	EGH32465	Pseudomonas syringae pv. japonica str. M301072		HKA+GHKL+HWE
	A0A3M4B0U4	RMP12066	Pseudomonas syringae pv. persicae		HKA+GHKL
	A0A3M4ANU1	RMP08601	Pseudomonas syringae pv. persicae		HKA+GHKL+HWE
	A0A0Q0B2U2	KPY82593	Pseudomonas syringae pv. tagetis		HKA+GHKL
	A0A3M3ZBK0	RMO91921	Pseudomonas syringae pv. tagetis		HKA+GHKL+HWE
	A0A1Y6JHS9	WP_088234853	Pseudomonas viridiflava		HKA+GHKL
	A0A3M4PIR9	RMQ07892	Pseudomonas viridiflava		HKA+GHKL+HWE
	A0A365PWL6	WP_128119959	Pseudomonas zhaodongensis		HKA+GHKL
	A0A365PWP1	WP_128119971	Pseudomonas zhaodongensis		HWE-HK
	L0NK43	WP_052640683	Pseudorhizobium banfieldiae		HKA+GHKL
	L0NEH9	WP_052638361	Pseudorhizobium banfieldiae		HWE-HK+RR
	A0A0S9KPX0	WP_056673529	Pseudorhodoferax sp. Leaf265		HKA+GHKL
	A0A0S9LXW7	WP_056661021	Pseudorhodoferax sp. Leaf265		GHKL
	A0A0S9MSE2	WP_056902402	Pseudorhodoferax sp. Leaf274		HKA+GHKL
	A0A0S9MUT2	WP_056902130	Pseudorhodoferax sp. Leaf274		GHKL
	A0A4Q1JR44	WP_129472519	Pseudoxanthomonas composti		HKA+GHKL
	A0A1H7UET2	WP_093139439	Pseudoxanthomonas sp. GM95		HKA+GHKL
	A0A1H7WIK3	SEM20828	Pseudoxanthomonas sp. GM95		PAS9
	A0A0Q7AI91	WP_056464896	Rhizobacter sp. Root404		HKA+GHKL
	A0A0Q7AP50	WP_056461839	Rhizobacter sp. Root404		PAS
	A0A2U2DVR9	WP_109457496	Rhizobium album		HWE-HK+RR
	A0A2U2DG07	WP_109462310	Rhizobium album		HKA2
	A0A4R5UME3	WP_133314387	Rhizobium deserti		HKA+GHKL
	A0A4V3APQ4	WP_133314078	Rhizobium deserti		HWE-HK+RR
	A0A327XMG3	WP_111564152	Rhizobium etli		HWE-HK+RR
	A0A327XKW5	RAK06729	Rhizobium etli		HKA2
	A0A0Q5DAT4	WP_062456908	Rhizobium sp. Leaf306		HKA+GHKL
	A0A0Q5DBA1	WP_062457095	Rhizobium sp. Leaf306		HWE-HK
	A0A2V5DRV4	WP_110759601	Rhizobium sp. UGM030330-04		HKA+GHKL
	A0A2V5DBX1	WP_110756003	Rhizobium sp. UGM030330-04		HWE-HK+RR
	B6BFK0	EDZ44970	Rhodobacterales bacterium Y4I		HKA+GHKL
	B6BFX9	EDZ44775	Rhodobacterales bacterium Y4I		HWE-HK
	A0A6N8DMZ9	WP_155446531	Rhodoblastus acidophilus		HKA+GHKL
		WP_184425893	Rhodoblastus acidophilus		DGC+EAL
	A0A2S6MVK7	WP_104510518	Rhodoblastus sphagnicola		HKA+GHKL
		WP_104507055	Rhodoblastus sphagnicola		DGC
	A0A327KD36	WP_111358375	Rhodoplanes elegans		HKA+GHKL
	A0A327K203	WP_111359533	Rhodoplanes elegans		HWE-HK
	A0A327KLI3	WP_111357566	Rhodoplanes elegans		PAS4
	A0A327JYL2	WP_111387167	Rhodoplanes piscinae		HKA+GHKL
	A0A327K921	WP_111384415	Rhodoplanes piscinae		HWE-HK
	A0A327K401	RAI33031	Rhodoplanes piscinae		PAS4
	A0A6N8DYH7	MTW16662	Rhodoplanes serenus		HWE-HK
	A0A6N8DWE6	MTW14686	Rhodoplanes serenus		PAS4
	B3Q8U2	WP_012496490	Rhodopseudomonas palustris		HKA+GHKL
	A0A0D7EIE1	WP_044413783	Rhodopseudomonas palustris		HWE-HK+RR
	A0A0D7EKU9	WP_044412795	Rhodopseudomonas palustris		-
	Q6NDI6	WP_011155690	Rhodopseudomonas palustris		GHKL
	Q132M8	ABE40961	Rhodopseudomonas palustris BisB5		-
	Q137Y0	ABE39609	Rhodopseudomonas palustris BisB5		GHKL
	A0A1H8VWP4	WP_092685618	Rhodopseudomonas pseudopalustris		HKA+GHKL
	A0A1H8VJE6	WP_092685372	Rhodopseudomonas pseudopalustris		GHKL
	A0A5M6INW8	WP_150043017	Rhodovastum atsumiense		HKA+GHKL
		WP_150045626	Rhodovastum atsumiense		DGC+EAL
	A0A5M6IX79	WP_150040088	Rhodovastum atsumiense		PAS9
	A0A366F708	WP_210208947	Roseiarcus fermentans		HWE-HK
	A0A7C8B7V5	WP_149471835	Roseomonas genomospecies 6		HKA+GHKL
	A0A7C8F4M3	WP_149471346	Roseomonas genomospecies 6		HWE-HK
	A0A379N415	WP_051544279	Roseomonas mucosa		HWE-HK
	A0A4Y1MZ31	AWV22763	Roseomonas mucosa		-
	A0A502FIK2	TPG49199	Roseomonas nepalensis		HKA+GHKL+RR
		WP_140884289	Roseomonas nepalensis		DGC+EAL
	A0A6M1LTP1	WP_164697326	Roseomonas sp. PeD5		HKA+GHKL
	A0A6M1LPS8	WP_207622937	Roseomonas sp. PeD5		PAS4
	A0A5C4N5Y9	WP_139084086	Rubellimicrobium roseum		HWE-HK+RR
	A0A5B7YDX2	WP_139756567	Salinimonas sp. KX18D6		HWE-HK
	A0A5B7YGI0	WP_139757352	Salinimonas sp. KX18D6		-
	A0A7C9IAA8	WP_160871097	Shinella sp. AETb1-6		HKA+GHKL
	A0A7C9M727	WP_160871100	Shinella sp. AETb1-6		HWE-HK+RR
	A0A372NCP9	WP_117370775	Shinella sp. WSJ-2		HKA+GHKL
	A0A372NCR2	WP_117370779	Shinella sp. WSJ-2		HWE-HK+RR
	A0A512DWQ9	WP_044431838	Skermanella aerolata		HKA+GHKL
	A0A512E1G4	WP_044435565	Skermanella aerolata		-
	A0A512DPK2	WP_169789415	Skermanella aerolata		HKA2+GHKL
	A0A420FFV4	WP_120336107	Sphingobacterium siyangense		HKA+GHKL
	A0A420FFL8	WP_120335962	Sphingobacterium siyangense		GHKL
	A0A1Q4GB74	OJZ09474	Sphingobacterium sp. 40-24		HKA+GHKL
	A0A1P8E5W2	WP_075992378	Sphingobacterium sp. B29		HKA+GHKL
	A0A1P8E626	WP_075992527	Sphingobacterium sp. B29		GHKL
	A0A1F2JTF1	WP_070566533	Sphingobacterium sp. HMSC13C05		HKA+GHKL
	A0A1F2KHQ0	WP_070560781	Sphingobacterium sp. HMSC13C05		GHKL
	C2FUW2	WP_003006537	Sphingobacterium spiritivorum		HKA+GHKL
	C2G147	WP_003009186	Sphingobacterium spiritivorum		GHKL
	D7VQ30	WP_002994007	Sphingobacterium spiritivorum		HKA+GHKL
	D7VIF7	WP_002998180	Sphingobacterium spiritivorum		GHKL
	A0A2T4YPF8	WP_107931575	Sphingomonas aerolata		HKA2
	A0A2T5GGH5	WP_107959609	Sphingomonas aurantiaca		HWE-HK
	A0A2T5GSD3	PTQ62233	Sphingomonas aurantiaca		HKA2+GHKL
	A0A502FXD7	WP_140848891	Sphingomonas glacialis		HWE-HK
	A0A502G080	WP_140848857	Sphingomonas glacialis		HWE-HK+RR
	A0A1B3Z677	WP_069203504	Sphingomonas panacis		HWE-HK
	A0A1B3ZHZ2	WP_069207609	Sphingomonas panacis		HKA2
	A0A6M5JEY7	WP_171745512	Sphingomonas sp. AP4-R1		HWE-HK
	A0A6M5JJV8	WP_171746827	Sphingomonas sp. AP4-R1		HKA2
	A0A4P7QYU0	WP_136190026	Sphingomonas sp. PAMC26645		HWE-HK
	A0A4V1CGD9	WP_136189159	Sphingomonas sp. PAMC26645		HKA2
	A0A4R2TT70	TCP98302	Sphingomonas sp. PP-F2F-A104-K0414		HWE-HK
	A0A4R2TTZ3	WP_132734570	Sphingomonas sp. PP-F2F-A104-K0414		HKA2+GHKL
	A0A654DQ70	WP_159511497	Sphingomonas sp. T1		HWE-HK
	A0A653ZI40	WP_159511556	Sphingomonas sp. T1		HKA2
	A0A4P6FSA1	WP_129391199	Sphingosinicella sp. BN140058		HKA+GHKL
	A0A4P6FN02	WP_129383825	Sphingosinicella sp. BN140058		HKA2+GHKL
	A0A1I0L7S0	WP_093525461	Stigmatella erecta		HKA+GHKL
	A0A1I0KNV6	WP_093524002	Stigmatella erecta		GHKL
	A0A4R3N3B6	WP_132975943	Thiobaca trueperi		HKA+GHKL
	A0A4R3MU60	WP_132978444	Thiobaca trueperi		-
	A0A5M8FLQ3	WP_150094928	Thiohalocapsa marina		HWE-HK+RR
	A0A5M8FRD3	WP_150094139	Thiohalocapsa marina		-
	A0A0E3YTA7	WP_046345474	Xanthomonas arboricola		HKA+GHKL
	A0A0E3UFH0	WP_046345145	Xanthomonas arboricola		PAS4
